# *Fusobacterium nucleatum* produces previously unappreciated AHR-activating metabolites and promotes CRC cell proliferation via the AHR-TERT axis

**DOI:** 10.1101/2025.09.25.678601

**Authors:** Kyoung-Jae Won, Pei-Ru Jin, Lydia Davis, Jimmy Orjala, Abigail T. Armstrong, Wen- Hung Wang, Harish Kothandaraman, Sagar M. Utturkar, Dawon Bae, Byeong-Seon Jeong, Chenggang Wu, Iain A. Murray, Gary H. Perdew, Chijian Xiang, Jianing Li, Hyunwoo Lee, Hyunyoung Jeong

## Abstract

*Fusobacterium nucleatum* (*Fn*) is prevalently enriched in colorectal cancer (CRC), promoting CRC progression. However, *Fn*-derived small molecules and their host target pathways in CRC remain largely underexplored. Here, we identify that *Fn* produces previously unrecognized three indole-containing metabolites, fusotrisindoline (FTIN), streptindole (STIN), and trisindoline (TIN). Using AHR reporter, *CYP1A1* mRNA induction, CYP1A enzyme assay, photoaffinity AHR-ligand competition, and *in silico* docking, we establish that these metabolites are bona fide agonists of the aryl hydrocarbon receptor (AHR), with FTIN being the most potent AHR ligand (EC_50_ ∼41 nM in HepG2 cells). Genetic and pharmacological perturbations demonstrate that FTIN-activated AHR promotes proliferation, migration, and invasion in EGFR blockade-responsive CRC cell lines, such as SNU-C4, but not in EGFR blockade-resistant cell lines, such as HCT116. We show that FTIN-activated AHR signaling is critical for *Fn*-mediated promotion of CRC cell growth. A Δ*tnaA* mutant defective in indole production lacked FTIN/STIN/TIN production and was unable to activate AHR or enhance CRC cell growth *in vitro* and SNU-C4 xenograft growth *in vivo*. RNA-seq and follow-up functional validation identified TERT as a key downstream effector of FTIN-activated AHR signaling. FTIN upregulated TERT transcription and telomerase activity, and TERT knockdown abrogated FTIN-promoted CRC cell proliferation. FTIN production was conserved across *Fn* subspecies, as well as other *Fusobacterium* species, and detected in additional CRC-associated genera. In 30 patient pairs of CRC-matched normal colon tissues, FTIN was quantifiable in most CRC tissues and significantly enriched relative to matched normal colon tissues, whereas STIN/TIN were undetectable. Our findings reveal a metabolite-centered FTIN-AHR-TERT axis by which intratumoral bacteria, such as *Fn,* accelerate CRC growth and uncover FTIN as a potential biomarker in CRC.
