## Supplementary material for "*Fusobacterium nucleatum* produces previously unappreciated AHR-activating metabolites and promotes CRC cell proliferation via the AHR-TERT axis": Tabls S3

### Sheet: Short list
Case No.	Part No.	Gender	Subject Age	Pathology Status	Histologic Type	Specimen Quantity	UOM	Specimen No.	TNM stage	Jeong Lab No. (T: tumor; N: normal)
UH0811-14		M	51	cancer-primary	ADENOCARCINOMA, NOS	150	mg	51101.2	IIIB	P1-T
UH0811-14	B	M	51	normal adjacent	NORMAL TISSUE	170	mg	51103.1	IIIB	P1-N
UH0811-15		M	88	cancer-primary	ADENOCARCINOMA, NOS	140	mg	51105.4	I	P2-T
UH0811-15	B	M	88	normal adjacent	NORMAL TISSUE	150	mg	51107.2	I	P2-N
UH1004-81		F	60	cancer-primary	ADENOCARCINOMA, NOS	140	mg	62009.2	IIIC	P3-T
UH1004-81	B	F	60	normal adjacent	NORMAL TISSUE	180	mg	62011.2	IIIC	P3-N
UH1008-15		F	80	cancer-primary	ADENOCARCINOMA, NOS	100	mg	63416.3	IIA	P4-T
UH1008-15	B	F	80	normal adjacent	NORMAL TISSUE	180	mg	63418.2	IIA	P4-N
UH1109-42		F	54	cancer-primary	ADENOCARCINOMA, NOS	170	mg	69037.2	unknown	P5-T
UH1109-42	B	F	54	normal adjacent	NORMAL TISSUE	140	mg	69039.3	unknown	P5-N
UH1111-32		M	76	cancer-primary	ADENOCARCINOMA, NOS	200	mg	69901.2	I	P6-T
UH1111-32	B	M	76	normal adjacent	NORMAL TISSUE	190	mg	69903.1	I	P6-N
UH1202-26		F	76	cancer-primary	ADENOCARCINOMA, NOS	170	mg	71196.2	unknown	P7-T
UH1202-26	B	F	76	normal adjacent	NORMAL TISSUE	140	mg	71198.2	unknown	P7-N
UH1206-59		M	48	cancer-primary	ADENOCARCINOMA, NOS	120	mg	73408.2	IVB	P8-T
UH1206-59	B	M	48	normal adjacent	NORMAL TISSUE	150	mg	73410.1	IVB	P8-N
UH1404-47		M	50	cancer-primary	ADENOCARCINOMA, NOS	130	mg	85850.1.3	IVA	P9-T
UH1404-47	B	M	50	normal adjacent	NORMAL TISSUE	150	mg	85851.1.1	IVA	P9-N
UH1509-36		M	63	cancer-primary	ADENOCARCINOMA, NOS	130	mg	278272.1.2	unknown	P10-T
UH1509-36	B	M	63	normal adjacent	NORMAL TISSUE	70	mg	278273.1.1	unknown	P10-N
UH0603-08		M	59	cancer-primary	ADENOCARCINOMA, NOS	150	mg	42882.4799	III	P11-T
UH0603-08	B	M	59	normal adjacent	NORMAL TISSUE	150	mg	7652.4799	III	P11-N
UH0803-02		F	41	cancer-primary	ADENOCARCINOMA, NOS	140	mg	45529.4	unknown	P12-T
UH0803-02	B	F	41	normal adjacent	NORMAL TISSUE	250	mg	45531	unknown	P12-N
UH0810-60		F	54	cancer-primary	ADENOCARCINOMA, NOS	170	mg	50470.2	IV	P13-T
UH0810-60	B	F	54	normal adjacent	NORMAL TISSUE	160	mg	50472.2	IV	P13-N
UH0905-49		M	80	cancer-primary	ADENOCARCINOMA, NOS	130	mg	54903	unknown	P14-T
UH0905-49	B	M	80	normal adjacent	NORMAL TISSUE	140	mg	54905.2	unknown	P14-N
UH0908-41		F	65	cancer-primary	ADENOCARCINOMA, NOS	150	mg	56616.4	IIIC	P15-T
UH0908-41	B	F	65	normal adjacent	NORMAL TISSUE	100	mg	56618	IIIC	P15-N
UH1010-38		F	59	cancer-primary	ADENOCARCINOMA, NOS	170	mg	64320	IV	P16-T
UH1010-38	B	F	59	normal adjacent	NORMAL TISSUE	150	mg	64322.2	IV	P16-N
UH1407-28		F	87	cancer-primary	ADENOCARCINOMA, NOS	160	mg	88379.1.1	I	P17-T
UH1407-28	B	F	87	normal adjacent	NORMAL TISSUE	140	mg	88380.1.1	I	P17-N
UH1505-17		M	79	cancer-primary	ADENOCARCINOMA, NOS	170	mg	215666.1.2	IIIA	P18-T
UH1505-17	B	M	79	normal adjacent	NORMAL TISSUE	150	mg	215667.1.1	IIIA	P18-N
UH1506-43		M	64	cancer-primary	ADENOCARCINOMA, NOS	160	mg	225146.1.1	IV	P19-T
UH1506-43	B	M	64	normal adjacent	NORMAL TISSUE	140	mg	225147.1.1	IV	P19-N
UH1612-04		F	72	cancer-primary	ADENOCARCINOMA, NOS	150	mg	768952.1	unknown	P20-T
UH1612-04	B	F	72	normal adjacent	NORMAL TISSUE	190	mg	768953.1	unknown	P20-N
EH1910-02		F	61	cancer-primary	ADENOCARCINOMA, NOS	200	mg	1773913.1.1	unknown	P21-T
EH1910-02	B	F	61	normal adjacent	NORMAL TISSUE	200	mg	1773914.1.1	unknown	P21-N
EH1910-04		M	67	cancer-primary	ADENOCARCINOMA, NOS	150	mg	1799867.1.1	unknown	P22-T
EH1910-04	B	M	67	normal adjacent	NORMAL TISSUE	280	mg	1799868.1.1	unknown	P22-N
EH2002-01		F	52	cancer-primary	ADENOCARCINOMA, NOS	200	mg	1996490.1.1	unknown	P23-T
EH2002-01	B	F	52	normal adjacent	NORMAL TISSUE	210	mg	1996491.1.1	unknown	P23-N
EH2006-01		F	42	cancer-primary	ADENOCARCINOMA, NOS	260	mg	2108602.1.1	IIIB	P24-T
EH2006-01	B	F	42	normal adjacent	NORMAL TISSUE	210	mg	2108603.1.1	IIIB	P24-N
EH2006-04		F	63	cancer-primary	ADENOCARCINOMA, NOS	210	mg	2110805.2.1	IIA	P25-T
EH2006-04	B	F	63	normal adjacent	NORMAL TISSUE	210	mg	2110806.1.1	IIA	P25-N
EHB1912-01		F	40	cancer-primary	ADENOCARCINOMA, NOS	240	mg	1931681.1.1	IIIB	P26-T
EHB1912-01	B	F	40	normal adjacent	NORMAL TISSUE	190	mg	1931682.1.1	IIIB	P26-N
UH1509-01		F	51	cancer-primary	ADENOCARCINOMA, NOS	180	mg	261898.1.1	IIIC	P27-T
UH1509-01	B	F	51	normal adjacent	NORMAL TISSUE	250	mg	261899.1.1	IIIC	P27-N
UH1601-21		F	65	cancer-primary	ADENOCARCINOMA, NOS	210	mg	428289.1.1	IV	P28-T
UH1601-21	B	F	65	normal adjacent	NORMAL TISSUE	260	mg	428290.1.1	IV	P28-N
UH1612-14		M	65	cancer-primary	ADENOCARCINOMA, NOS	180	mg	770878.1.1	IIIC	P29-T
UH1612-14	B	M	65	normal adjacent	NORMAL TISSUE	240	mg	770879.1.1	IIIC	P29-N
UH1902-05		F	57	cancer-primary	ADENOCARCINOMA, NOS	170	mg	1504527.1.1	unknown	P30-T
UH1902-05	B	F	57	normal adjacent	NORMAL TISSUE	110	mg	1504528.1.1	unknown	P30-N

### Sheet: Full annotation P1-P10
Jeong Lab No. (T: tumor; N: normal)	Protocol No.	Consent Status	Specimen Request ID	Case No.	Part No.	Procedure Date (month-year)	Ethnicity	Race	Gender	Subject Age	Weight (kg)	Height (cm)	BMI	Case Comments	Surgery	Pathology Status	Histologic Type	Body Site	Specific Site	Other Body Site	Other Specific Site	Side	Specimen Preparation Type	Frozen Tissue Media	Specimen Quantity in Biobank	Specimen Quantity	UOM	Specimen Type	Specimen Source	Specimen No.	Grade (final path)	Grade System (final path)	FTIN(nmol/g)	Stage according AJCC manual	T (final path)	N (final path)	M (final path)	Prior Treatment Summary	Prior Treatments	Specify other past Hx
P1-T	9401-17	Consented	42326	UH0811-14		2008-11-01	Not Hispanic or Latino	White	M	51	132.3	181	40.3833826806	lp	HEMICOLECTOMY; OMENTECTOMY	cancer-primary	ADENOCARCINOMA, NOS	GI-COLON	COLON, NOS	GI-COLON	ASCENDING COLON	Right	Frozen	SNAP LN2	780	150	mg	Tissue	Surgery	51101.2			0.764252	IIIB	T3	N1	Mx	bx of transverse colon mass 6/2008 = adenoma w/high-grade dysplasia, s/p RT hemicolectomy 11/2008 (this sx); rec'd adjuvant FOLFOX x5 cycles, oxaliplatin d/c'd 3/2009 due to painful peripheral neuropathy; next treated w/adjuvant Roswell Park 5-FU/leucovorin x4 cycles, completed 6/2009; NED recurrence or progression per CT as of 4/2013; no additional records re: colon ca dx/tx in CareWeb or Cerner…	None	add'l final path this sx (RT colon): co-existing tubulovillous-type adenoma; (omentum): negative for tumor; no FAM HX of colorectal ca (or IBD), status of other family cancers is unknown; TOB: 1.5 ppd x20 yrs, quit 2002; h/o DM II, HTN (dx 2001), CAD (s/p MI x3 w/stenting 11/2006, 5/2007 & 6/2008), HLD, OA, Hep A (1987), psoriasis (RT calf); s/p circumcision revision (2004), tonsillectomy (age 5)…
P1-N	9401-17	Consented	42326	UH0811-14	B	2008-11-01	Not Hispanic or Latino	White	M	51	132.3	181	40.3833826806	lp	HEMICOLECTOMY; OMENTECTOMY	normal adjacent	NORMAL TISSUE	GI-COLON	COLON, NOS	GI-COLON	ASCENDING COLON	Right	Frozen	SNAP LN2	450	170	mg	Tissue	Surgery	51103.1			0.198686	IIIB	T3	N1	Mx	bx of transverse colon mass 6/2008 = adenoma w/high-grade dysplasia, s/p RT hemicolectomy 11/2008 (this sx); rec'd adjuvant FOLFOX x5 cycles, oxaliplatin d/c'd 3/2009 due to painful peripheral neuropathy; next treated w/adjuvant Roswell Park 5-FU/leucovorin x4 cycles, completed 6/2009; NED recurrence or progression per CT as of 4/2013; no additional records re: colon ca dx/tx in CareWeb or Cerner…	None	add'l final path this sx (RT colon): co-existing tubulovillous-type adenoma; (omentum): negative for tumor; no FAM HX of colorectal ca (or IBD), status of other family cancers is unknown; TOB: 1.5 ppd x20 yrs, quit 2002; h/o DM II, HTN (dx 2001), CAD (s/p MI x3 w/stenting 11/2006, 5/2007 & 6/2008), HLD, OA, Hep A (1987), psoriasis (RT calf); s/p circumcision revision (2004), tonsillectomy (age 5)…
P2-T	9401-17	Consented	42326	UH0811-15		2008-11-01	Not Hispanic or Latino	White	M	88	83	180.5	25.4755565105	lp	HEMICOLECTOMY	cancer-primary	ADENOCARCINOMA, NOS	GI-COLON	ASCENDING COLON	GI-COLON	ASCENDING COLON	Right	Frozen	SNAP LN2	450	140	mg	Tissue	Surgery	51105.4			0.211393	I	T1	N0	Mx	bx ascending colon mass 9/2008 = high-grade dysplasia, s/p RT hemicolectomy 11/2008 (this sx), stage I colon ca; surveillance afterwards (no adjuvant tx) with NED recurrence @follow-up 5/2011; no additional records re: colon ca dx/tx in CareWeb or Cerner as of 9/2019; LKDA 10/2012	None	add'l final path this sx (RT colon): co-existing tubular adenoma; no microscopic tumor perforation is present; FAM HX of leukemia (brother, died @age 80, cause unknown); TOB: prior use (nos), quit 33 yrs ago; h/o DM II (diet-controlled), GERD, HLD, AAA, cerebral aneurysm, colon ca; s/p clipping of brain aneurysm (1998), AAA repair (2003), hernia repair (1958), chole (2001), BL cataract sx
P2-N	9401-17	Consented	42326	UH0811-15	B	2008-11-01	Not Hispanic or Latino	White	M	88	83	180.5	25.4755565105	lp	HEMICOLECTOMY	normal adjacent	NORMAL TISSUE	GI-COLON	ASCENDING COLON	GI-COLON	ASCENDING COLON	Right	Frozen	SNAP LN2	320	150	mg	Tissue	Surgery	51107.2			0	I	T1	N0	Mx	bx ascending colon mass 9/2008 = high-grade dysplasia, s/p RT hemicolectomy 11/2008 (this sx), stage I colon ca; surveillance afterwards (no adjuvant tx) with NED recurrence @follow-up 5/2011; no additional records re: colon ca dx/tx in CareWeb or Cerner as of 9/2019; LKDA 10/2012	None	add'l final path this sx (RT colon): co-existing tubular adenoma; no microscopic tumor perforation is present; FAM HX of leukemia (brother, died @age 80, cause unknown); TOB: prior use (nos), quit 33 yrs ago; h/o DM II (diet-controlled), GERD, HLD, AAA, cerebral aneurysm, colon ca; s/p clipping of brain aneurysm (1998), AAA repair (2003), hernia repair (1958), chole (2001), BL cataract sx
P3-T	IUCRO-0280	Consented	42326	UH1004-81		2010-04-01	Not Hispanic or Latino	White	F	60	95.9	160.02	37.4515740213	iuscc	HEMICOLECTOMY; HEPATECTOMY/CHOLECYSTECTOMY	cancer-primary	ADENOCARCINOMA, NOS	GI-COLON	CECUM, NOS	GI-COLON	CECUM, NOS	Right	Frozen	SNAP LN2	690	140	mg	Tissue	Surgery	62009.2			0.269187	IIIC	T4a	N2b	Mx	bx of ascending colon mass 3/2010 = MD adenocarcinoma associated w/adenoma w/synchronous liver mets; s/p RT hemicolectomy & RT hepatectomy 4/2010 (this sx); rec'd adjuvant FOLFIRI & Avastin x4 cycles starting 6/2010; progressed w/liver mets; not a candidate for sx, tried on FOLFOX, dose-reduced due to diarrhea then stopped due to thrombocytopenia; [tumor found to be KRAS mutated]; tried liver emb…	None	add'l final path this sx (cecal tumor): microscopic tumor perforation is present; tumor extends through wall to involve visceral peritoneum; co-existing tubulovillous adenoma; also seen: tumor ulceration; (gallbladder): chronic cholecystitis and cholelithiasis; (liver): mild fatty change; FAM HX of cancer, nos (M grandmother); ETOH: rare use (nos); h/o DM II, HTN, PE (pre-op, 2010), splenic vein …
P3-N	IUCRO-0280	Consented	42326	UH1004-81	B	2010-04-01	Not Hispanic or Latino	White	F	60	95.9	160.02	37.4515740213	iuscc	HEMICOLECTOMY; HEPATECTOMY/CHOLECYSTECTOMY	normal adjacent	NORMAL TISSUE	GI-COLON	CECUM, NOS	GI-COLON	ASCENDING COLON	Right	Frozen	SNAP LN2	570	180	mg	Tissue	Surgery	62011.2			0.0968159	IIIC	T4a	N2b	Mx	bx of ascending colon mass 3/2010 = MD adenocarcinoma associated w/adenoma w/synchronous liver mets; s/p RT hemicolectomy & RT hepatectomy 4/2010 (this sx); rec'd adjuvant FOLFIRI & Avastin x4 cycles starting 6/2010; progressed w/liver mets; not a candidate for sx, tried on FOLFOX, dose-reduced due to diarrhea then stopped due to thrombocytopenia; [tumor found to be KRAS mutated]; tried liver emb…	None	add'l final path this sx (cecal tumor): microscopic tumor perforation is present; tumor extends through wall to involve visceral peritoneum; co-existing tubulovillous adenoma; also seen: tumor ulceration; (gallbladder): chronic cholecystitis and cholelithiasis; (liver): mild fatty change; FAM HX of cancer, nos (M grandmother); ETOH: rare use (nos); h/o DM II, HTN, PE (pre-op, 2010), splenic vein …
P4-T	IUCRO-0280	Consented	42326	UH1008-15		2010-08-01	Not Hispanic or Latino	White	F	80	54.9	170	18.9965397924	iuscc	HEMICOLECTOMY	cancer-primary	ADENOCARCINOMA, NOS	GI-COLON	ASCENDING COLON	GI-COLON	ASCENDING COLON	Right	Frozen	SNAP LN2	150	100	mg	Tissue	Surgery	63416.3			0.407736	IIA	T3	N0	Mx	bx ascending colon mass 4/2010 = MD invasive adenocarcinoma; s/p RT hemicolectomy 8/2010 (this sx), stage IIA (per New Patient Eval of 9/2010); surveillance only afterwards (no adjuvant tx) due to extensive co-morbidities (as of 11/2010); no additional records re: colon ca dx/tx in CareWeb or Cerner as of 9/2019; LKDA 9/2011	None	add'l final path this sx (RT colon): no tumor perforation; tumor extends through the muscularis propria into the pericolic soft tissue; co-existing tubular adenoma; FAM HX of lung ca (uncle, had extensive smoking hx); h/o HTN, OA, skin ca, RT breast cyst (1968), polycystic liver & kidney disease (resulting ESRD), GERD, constipation, neuropathy, hyperparathyroidism, AV fistula (7/2008), osteoporos…
P4-N	IUCRO-0280	Consented	42326	UH1008-15	B	2010-08-01	Not Hispanic or Latino	White	F	80	54.9	170	18.9965397924	iuscc	HEMICOLECTOMY	normal adjacent	NORMAL TISSUE	GI-COLON	ASCENDING COLON	GI-COLON	ASCENDING COLON	Right	Frozen	SNAP LN2	380	180	mg	Tissue	Surgery	63418.2			0	IIA	T3	N0	Mx	bx ascending colon mass 4/2010 = MD invasive adenocarcinoma; s/p RT hemicolectomy 8/2010 (this sx), stage IIA (per New Patient Eval of 9/2010); surveillance only afterwards (no adjuvant tx) due to extensive co-morbidities (as of 11/2010); no additional records re: colon ca dx/tx in CareWeb or Cerner as of 9/2019; LKDA 9/2011	None	add'l final path this sx (RT colon): no tumor perforation; tumor extends through the muscularis propria into the pericolic soft tissue; co-existing tubular adenoma; FAM HX of lung ca (uncle, had extensive smoking hx); h/o HTN, OA, skin ca, RT breast cyst (1968), polycystic liver & kidney disease (resulting ESRD), GERD, constipation, neuropathy, hyperparathyroidism, AV fistula (7/2008), osteoporos…
P5-T	IUCRO-0280	Consented	42326	UH1109-42		2011-09-01	Not Hispanic or Latino	White	F	54	90.1	158	36.0919724403	iuscc	HEMICOLECTOMY	cancer-primary	ADENOCARCINOMA, NOS	GI-COLON	ASCENDING COLON	GI-COLON	ASCENDING COLON	Right	Frozen	SNAP LN2	730	170	mg	Tissue	Surgery	69037.2			0.159736	NA				[Note: incidental finding of stage I endometrial ca (FIGO grade 3) @hysterectomy 6/2011]; bx transverse colon 8/2011 = adenocarcinoma; s/p RT hemicolectomy 9/2011 (this sx); no adjuvant tx recommended at f/u visit 11/2011 (stage I disease); no additional records in CareWeb or Cerner as of 8/2019; LKDA 11/2011	None	add'l final path this sx (RT colon & terminal ileum): tumor site: RT ascending colon; no macroscopic or microscopic tumor perforation; microscopic tumor extension: tumor extends into muscularis propria; omentum is free of tumor, appendix with mild mucosal acute inflammation; FAM HX of ovarian ca (M great aunt, in her 60s?), colon ca (P grandfather, died @age 38 of mets), GYN ca, nos (P aunt @age …
P5-N	IUCRO-0280	Consented	42326	UH1109-42	B	2011-09-01	Not Hispanic or Latino	White	F	54	90.1	158	36.0919724403	iuscc	HEMICOLECTOMY	normal adjacent	NORMAL TISSUE	GI-COLON	ASCENDING COLON	GI-COLON	COLON, NOS	Right	Frozen	SNAP LN2	350	140	mg	Tissue	Surgery	69039.3			0.230472	NA				[Note: incidental finding of stage I endometrial ca (FIGO grade 3) @hysterectomy 6/2011]; bx transverse colon 8/2011 = adenocarcinoma; s/p RT hemicolectomy 9/2011 (this sx); no adjuvant tx recommended at f/u visit 11/2011 (stage I disease); no additional records in CareWeb or Cerner as of 8/2019; LKDA 11/2011	None	add'l final path this sx (RT colon & terminal ileum): tumor site: RT ascending colon; no macroscopic or microscopic tumor perforation; microscopic tumor extension: tumor extends into muscularis propria; omentum is free of tumor, appendix with mild mucosal acute inflammation; FAM HX of ovarian ca (M great aunt, in her 60s?), colon ca (P grandfather, died @age 38 of mets), GYN ca, nos (P aunt @age …
P6-T	IUCRO-0280	Consented	42326	UH1111-32		2011-11-01	Not Hispanic or Latino	White	M	76	82	175	26.7755102041	iuscc	APPENDECTOMY; HEMICOLECTOMY	cancer-primary	ADENOCARCINOMA, NOS	GI-COLON	ASCENDING COLON	GI-COLON	ASCENDING COLON	Right	Frozen	SNAP LN2	420	200	mg	Tissue	Surgery	69901.2			0	I	T2	N0	Mx	colon bx (hepatic flexure mass) 11/2011 = adenocarcinoma, grade 2; s/p RT hemicolectomy 11/2011 (this sx); s/p exp lap 12/2011 for small bowel obstruction; no additional records in CareWeb or Cerner as of 8/2019; patient expired 1/2012	None	add'l final path this sx (RT colon): tumor site: hepatic flexure; no macroscopic or microscopic tumor perforation; microscopic tumor extension into--but not through--the muscularis propria; co-existing tubulovillous adenoma; also seen: hyperplastic polyp in colon; FAM HX of leukemia (brother); h/o HTN, HLD, a-fib, OSA, BPH, GERD, constipation, colon polyps, iron-deficiency anemia, hiatal hernia, …
P6-N	IUCRO-0280	Consented	42326	UH1111-32	B	2011-11-01	Not Hispanic or Latino	White	M	76	82	175	26.7755102041	iuscc	APPENDECTOMY; HEMICOLECTOMY	normal adjacent	NORMAL TISSUE	GI-COLON	ASCENDING COLON	GI-COLON	ASCENDING COLON	Right	Frozen	SNAP LN2	500	190	mg	Tissue	Surgery	69903.1			0	I	T2	N0	Mx	colon bx (hepatic flexure mass) 11/2011 = adenocarcinoma, grade 2; s/p RT hemicolectomy 11/2011 (this sx); s/p exp lap 12/2011 for small bowel obstruction; no additional records in CareWeb or Cerner as of 8/2019; patient expired 1/2012	None	add'l final path this sx (RT colon): tumor site: hepatic flexure; no macroscopic or microscopic tumor perforation; microscopic tumor extension into--but not through--the muscularis propria; co-existing tubulovillous adenoma; also seen: hyperplastic polyp in colon; FAM HX of leukemia (brother); h/o HTN, HLD, a-fib, OSA, BPH, GERD, constipation, colon polyps, iron-deficiency anemia, hiatal hernia, …
P7-T	IUCRO-0280	Consented	42326	UH1202-26		2012-02-01	Not Hispanic or Latino	White	F	76	77.2	157.5	31.1211892164	iuscc_x000D_	APPENDECTOMY; HEMICOLECTOMY; ILEOCOLIC RESECTION	cancer-primary	ADENOCARCINOMA, NOS	GI-COLON	ASCENDING COLON	GI-COLON	ASCENDING COLON	Right	Frozen	SNAP LN2	750	170	mg	Tissue	Surgery	71196.2			0.595074	NA	T3	N1b	unknown	s/p RT hemicolectomy 2/2012 (this sx); rec'd 12 cycles of adjuvant FOLFOX chemo 3/2012-9/2012; surveillance afterwards, no clinical evidence of disease recurrence as of 2/2015; no additional records in CareWeb or Cerner as of 6/2020; LKDA 12/2018	None	add'l final path this sx: tumor ulceration, unremarkable terminal ileum, fibrous obliteration of the lumen of the appendix; FAM HX of pancreatic ca (brother, father); h/o HLD, CAD, HTN, hypothyroidism, OSA (w/CPAP), DJD; s/p CABG x2 (2006), RT shoulder replacement (2007), uterine prolapse sx (2000), C-section (1955)
P7-N	IUCRO-0280	Consented	42326	UH1202-26	B	2012-02-01	Not Hispanic or Latino	White	F	76	77.2	157.5	31.1211892164	iuscc_x000D_	APPENDECTOMY; HEMICOLECTOMY; ILEOCOLIC RESECTION	normal adjacent	NORMAL TISSUE	GI-COLON	ASCENDING COLON	GI-COLON	ASCENDING COLON	Right	Frozen	SNAP LN2	410	140	mg	Tissue	Surgery	71198.2			0.135153	NA	T3	N1b	unknown	s/p RT hemicolectomy 2/2012 (this sx); rec'd 12 cycles of adjuvant FOLFOX chemo 3/2012-9/2012; surveillance afterwards, no clinical evidence of disease recurrence as of 2/2015; no additional records in CareWeb or Cerner as of 6/2020; LKDA 12/2018	None	add'l final path this sx: tumor ulceration, unremarkable terminal ileum, fibrous obliteration of the lumen of the appendix; FAM HX of pancreatic ca (brother, father); h/o HLD, CAD, HTN, hypothyroidism, OSA (w/CPAP), DJD; s/p CABG x2 (2006), RT shoulder replacement (2007), uterine prolapse sx (2000), C-section (1955)
P8-T	IUCRO-0280	Consented	42326	UH1206-59		2012-06-01	Not Hispanic or Latino	White	M	48	101	170	34.9480968858	iuscc +blood	HEMICOLECTOMY	cancer-primary	ADENOCARCINOMA, NOS	GI-COLON	CECUM, NOS	GI-COLON	CECUM, NOS	Right	Frozen	SNAP LN2	180	120	mg	Tissue	Surgery	73408.2	moderately differentiated	histologic grade (NOS)	0.221945	IVB	T4	N2a	M1b	dx of Stage IV (Tx,N2b,M1b) cancer of ascending colon associated w/colonic polyposis, synchronous lung & liver mets w/celiac & retroperitoneal LAD per CT 5/2012; s/p RT hemicolectomy 6/2012 (this sx) [KRAS mutated with BRAF wild type]; started on adjuvant oxaliplatin w/capecitabine x1 cycle 8/2012 with plan to add bevacizumab to subsequent cycles; chemo d/c'd 8/2012 due to rapid clinical decline,…	None	TOB: 1-2 ppd x30 yrs, quit 3/2012; h/o HTN, OSA, hypogonadism (cause unknown), low vitamin D, iron-deficiency anemia, depression, colon ca
P8-N	IUCRO-0280	Consented	42326	UH1206-59	B	2012-06-01	Not Hispanic or Latino	White	M	48	101	170	34.9480968858	iuscc +blood	HEMICOLECTOMY	normal adjacent	NORMAL TISSUE	GI-COLON	CECUM, NOS	GI-COLON	ASCENDING COLON	Right	Frozen	SNAP LN2	270	150	mg	Tissue	Surgery	73410.1	moderately differentiated	histologic grade (NOS)	0.0241683	IVB	T4	N2a	M1b	dx of Stage IV (Tx,N2b,M1b) cancer of ascending colon associated w/colonic polyposis, synchronous lung & liver mets w/celiac & retroperitoneal LAD per CT 5/2012; s/p RT hemicolectomy 6/2012 (this sx) [KRAS mutated with BRAF wild type]; started on adjuvant oxaliplatin w/capecitabine x1 cycle 8/2012 with plan to add bevacizumab to subsequent cycles; chemo d/c'd 8/2012 due to rapid clinical decline,…	None	TOB: 1-2 ppd x30 yrs, quit 3/2012; h/o HTN, OSA, hypogonadism (cause unknown), low vitamin D, iron-deficiency anemia, depression, colon ca
P9-T	IUCRO-0280	Consented	42326	UH1404-47		2014-04-01	Not Hispanic or Latino	White	M	50	83.1	172.7		iuscc + blood	BOWEL RESECTION; WHIPPLE/CHOLECYSTECTOMY	cancer-primary	ADENOCARCINOMA, NOS	GI-COLON	COLON, NOS	GI-COLON	ASCENDING COLON	Right	Frozen	SNAP LN2	610	130	mg	Tissue	Surgery	85850.1.3			0.247866	IVA	T4b	N1a	M1a	bx duodenal & hepatic flexure masses (4/2014) = invasive MD/PD adenoca; s/p whipple 4/2014 (this sx)-->T4N1 MD adenoca, rec'd adjuvant chemo (nos) x~6 cycles, completed ~4/2015; no additional patient information/chart available [07/2016]; LKDA 8/2015	None	add'l final path this sx (whipple): tubular adenoma (2.6 cm) with high-grade dysplasia, (retroperitoneum soft tissue bx): positive for metastatic carcinoma, (appendix): acute appendicitis and serositis, (small bowel): acute and chronic serositis, (gallbladder): mild chronic cholecystitis; no FAM HX of IBD or colorectal ca; ETOH: h/o abuse, quit 2013
P9-N	IUCRO-0280	Consented	42326	UH1404-47	B	2014-04-01	Not Hispanic or Latino	White	M	50	83.1	172.7		iuscc + blood	BOWEL RESECTION; WHIPPLE/CHOLECYSTECTOMY	normal adjacent	NORMAL TISSUE	GI-COLON	COLON, NOS	GI-COLON	ASCENDING COLON	Right	Frozen	SNAP LN2	380	150	mg	Tissue	Surgery	85851.1.1			0.265767	IVA	T4b	N1a	M1a	bx duodenal & hepatic flexure masses (4/2014) = invasive MD/PD adenoca; s/p whipple 4/2014 (this sx)-->T4N1 MD adenoca, rec'd adjuvant chemo (nos) x~6 cycles, completed ~4/2015; no additional patient information/chart available [07/2016]; LKDA 8/2015	None	add'l final path this sx (whipple): tubular adenoma (2.6 cm) with high-grade dysplasia, (retroperitoneum soft tissue bx): positive for metastatic carcinoma, (appendix): acute appendicitis and serositis, (small bowel): acute and chronic serositis, (gallbladder): mild chronic cholecystitis; no FAM HX of IBD or colorectal ca; ETOH: h/o abuse, quit 2013
P10-T	IUCRO-0280	Consented	42326	UH1509-36		2015-09-01	Not Hispanic or Latino	White	M	63	107	188	30.2738795835	IUSCC + blood	HEMICOLECTOMY	cancer-primary	ADENOCARCINOMA, NOS	GI-COLON	CECUM, NOS	GI-COLON	CECUM, NOS	Right	Frozen	SNAP LN2	310	130	mg	Tissue	Surgery	278272.1.2			0.165907	NA	T1	N0	unknown	hematuria 6/2015, bx-proven RT (cecal) colon ca @colonoscopy (date unknown)*; s/p RT hemicolectomy 9/2015 (this sx); surveillance colonoscopies going forward (stage I disease); s/p LT sigmoid colectomy 4/2016 for diverticulitis; no additional records in CareWeb or Cerner as of 8/2019; LKDA 5/23/2017 *[Note: add'l dx of MDS w/fibrosis 7/2015 during work-up for colon ca]	None	FAM HX of leukemia (brother), breast ca (mother, sister), lung ca (father); TOB: 40 pack-years smoking hx, smokes 1 ppd; ETOH: rare social use (1-2x/yr); h/o heartburn, GERD, myleofibrosis, colon ca; s/p colonoscopy (7/2015), RT hemicolectomy, RT cataract sx, finger sx
P10-N	IUCRO-0280	Consented	42326	UH1509-36	B	2015-09-01	Not Hispanic or Latino	White	M	63	107	188	30.2738795835	IUSCC + blood	HEMICOLECTOMY	normal adjacent	NORMAL TISSUE	GI-COLON	CECUM, NOS	GI-COLON	CECUM, NOS	Right	Frozen	SNAP LN2	140	70	mg	Tissue	Surgery	278273.1.1			0	NA	T1	N0	unknown	hematuria 6/2015, bx-proven RT (cecal) colon ca @colonoscopy (date unknown)*; s/p RT hemicolectomy 9/2015 (this sx); surveillance colonoscopies going forward (stage I disease); s/p LT sigmoid colectomy 4/2016 for diverticulitis; no additional records in CareWeb or Cerner as of 8/2019; LKDA 5/2017 *[Note: add'l dx of MDS w/fibrosis 7/2015 during work-up for colon ca]	None	FAM HX of leukemia (brother), breast ca (mother, sister), lung ca (father); TOB: 40 pack-years smoking hx, smokes 1 ppd; ETOH: rare social use (1-2x/yr); h/o heartburn, GERD, myleofibrosis, colon ca; s/p colonoscopy (7/2015), RT hemicolectomy, RT cataract sx, finger sx

### Sheet: Full annotation P11-P20
Jeong Lab No. (T: tumor; N: normal)	Specimen Request ID	Case No.	Part No.	Specimen Bar Code	Specimen No.	Ethnicity	Race	Gender	Subject Age	Height (cm)	Weight (kg)	BMI	Surgery	Pathology Status	Specimen Preparation Type	Specimen Type	Histologic Type	Body Site	Specific Site	Other Body Site	Other Specific Site	Specimen Quantity	UOM	Prior Treatments	Prior Treatment Summary	T (final path)	N (final path)	M (final path)	Stage (final path)	Grade (final path)	Grade System (final path)	Differentiation/Nuclear Grade (final path)
P11-T	45653	UH0603-08		0043947255	42882.4799	Not Hispanic or Latino	Black or African American	M	59				HEMICOLECTOMY	cancer-primary	Frozen	Tissue	ADENOCARCINOMA, NOS	GI-COLON	COLON, NOS	GI-COLON	COLON, NOS	150	mg	None	bx cecal mass 2/2006 = MD adenoca (no liver mets per CT), resected 3/2006 (this sx); liver lesion noted per CT 4/2006 (Stage IV), treated w/palliative FOLFOX chemo w/bevacizumab x 12 cycles (4/2006-10/2006); bone & pulmonary mets noted per CT 8/2007; treated w/palliative FOLFIRI chemo x12 cycles, completed 1/2008; disease progression in spine & liver noted per CTs 4/2008; patient expired 5/01/2008	T3	N2	M0	III			Nuclear grade 2/3 (G2) - moderately differentiated (intermediate grade)
P11-N	45653	UH0603-08	B	0043947277	7652.4799	Not Hispanic or Latino	Black or African American	M	59				HEMICOLECTOMY	normal adjacent	Frozen	Tissue	NORMAL TISSUE	GI-COLON	COLON, NOS	GI-COLON	COLON, NOS	150	mg	None	bx cecal mass 2/2006 = MD adenoca (no liver mets per CT), resected 3/2006 (this sx); liver lesion noted per CT 4/2006 (Stage IV), treated w/palliative FOLFOX chemo w/bevacizumab x 12 cycles (4/2006-10/2006); bone & pulmonary mets noted per CT 8/2007; treated w/palliative FOLFIRI chemo x12 cycles, completed 1/2008; disease progression in spine & liver noted per CTs 4/2008; patient expired 5/01/2008	T3	N2	M0	III			Nuclear grade 2/3 (G2) - moderately differentiated (intermediate grade)
P12-T	45653	UH0803-02		0043947256	45529.4	Not Hispanic or Latino	Asian	F	41	162.56	48	18.1640988282	HEMICOLECTOMY	cancer-primary	Frozen	Tissue	ADENOCARCINOMA, NOS	GI-COLON	CECUM, NOS	GI-COLON	CECUM, NOS	140	mg	None	[Note: h/o desmoid tumor (LT shoulder) dx 6/2005, treated on a clinical trial with Gleevec 100mg p.o. b.i.d.; chest MRI 4/2008 showed stable disease, continuing on Gleevec as of 4/2008]; cecal mass per CT 1/2008, bx 2/2008 = PD adenocarcinoma, signet ring cell type (no distant mets); s/p RT hemicolectomy 3/2008 (this sx), T4,N2,M0 (stage IIIC); rec'd adjuvant FOLFOX chemo x12 cycles 5/2008-10/200…	T4	N2	Mx				Nuclear grade 3/3 (G3) - poorly differentiated (high grade)
P12-N	45653	UH0803-02	B	132640	45531	Not Hispanic or Latino	Asian	F	41	162.56	48	18.1640988282	HEMICOLECTOMY	normal adjacent	Frozen	Tissue	NORMAL TISSUE	GI-COLON	CECUM, NOS	GI-COLON	COLON, NOS	250	mg	None	[Note: h/o desmoid tumor (LT shoulder) dx 6/2005, treated on a clinical trial with Gleevec 100mg p.o. b.i.d.; chest MRI 4/2008 showed stable disease, continuing on Gleevec as of 4/2008]; cecal mass per CT 1/2008, bx 2/2008 = PD adenocarcinoma, signet ring cell type (no distant mets); s/p RT hemicolectomy 3/2008 (this sx), T4,N2,M0 (stage IIIC); rec'd adjuvant FOLFOX chemo x12 cycles 5/2008-10/200…	T4	N2	Mx				Nuclear grade 3/3 (G3) - poorly differentiated (high grade)
P13-T	45653	UH0810-60		0043947258	50470.2	Not Hispanic or Latino	Black or African American	F	54	161.2	75	28.8623167435	APPENDECTOMY; HEMICOLECTOMY; HEPATECTOMY/CHOLECYSTECTOMY	cancer-primary	Frozen	Tissue	ADENOCARCINOMA, NOS	GI-COLON	CECUM, NOS	GI-COLON	CECUM, NOS	170	mg	Chemo	large liver lesion per chest CT, FNA c/w met colon ca (4/2008-5/2008); primary in proximal ascending colon per colonoscopy 5/2008; treated with Xeloda & oxaliplatin x3 cycles until 9/2008 w/o significant response; s/p RT hemicolectomy & RT hepatectomy 10/2008 (this sx); started on modified IFL regimen w/bevacizumab x5 cycles (3/2009-7/2009) with progressive disease; Xeloda & oxaliplatin with stab…	T2	N2	M1	IV			Nuclear grade 2/3 (G2) - moderately differentiated (intermediate grade)
P13-N	45653	UH0810-60	B	0043947259	50472.2	Not Hispanic or Latino	Black or African American	F	54	161.2	75	28.8623167435	APPENDECTOMY; HEMICOLECTOMY; HEPATECTOMY/CHOLECYSTECTOMY	normal adjacent	Frozen	Tissue	NORMAL TISSUE	GI-COLON	CECUM, NOS	GI-COLON	COLON, NOS	160	mg	Chemo	large liver lesion per chest CT, FNA c/w met colon ca (4/2008-5/2008); primary in proximal ascending colon per colonoscopy 5/2008; treated with Xeloda & oxaliplatin x3 cycles until 9/2008 w/o significant response; s/p RT hemicolectomy & RT hepatectomy 10/2008 (this sx); started on modified IFL regimen w/bevacizumab x5 cycles (3/2009-7/2009) with progressive disease; Xeloda & oxaliplatin with stab…	T2	N2	M1	IV			Nuclear grade 2/3 (G2) - moderately differentiated (intermediate grade)
P14-T	45653	UH0905-49		012869	54903	Not Hispanic or Latino	White	M	80	187.96	109	30.8528739775	ABDOMINAL PERINEAL RESECTION	cancer-primary	Frozen	Tissue	ADENOCARCINOMA, NOS	GI-COLON	COLON, NOS	GI-COLON	COLON, NOS	130	mg	None	[Note: h/o prostate ca s/p EBRT & radical prostatectomy (1991)]; bx rectal mass 1/2009 = foci suggestive of adenocarcinoma within tubulovillous adenoma; sx delayed due to cardiac co-morbidities; s/p APR 5/2009 (this sx); lost to follow-up until 7/2010: presented with pelvic mass per CT, biopsy-proven recurrent rectal ca; no additional records in CareWeb or Cerner as of 9/2019; LKDA 11/15/2010	T3	N0	Mx			histologic grade (NOS)	Nuclear grade 2/3 (G2) - moderately differentiated (intermediate grade)
P14-N	45653	UH0905-49	B	0043947261	54905.2	Not Hispanic or Latino	White	M	80	187.96	109	30.8528739775	ABDOMINAL PERINEAL RESECTION	normal adjacent	Frozen	Tissue	NORMAL TISSUE	GI-COLON	COLON, NOS	GI-COLON	COLON, NOS	140	mg	None	[Note: h/o prostate ca s/p EBRT & radical prostatectomy (1991)]; bx rectal mass 1/2009 = foci suggestive of adenocarcinoma within tubulovillous adenoma; sx delayed due to cardiac co-morbidities; s/p APR 5/2009 (this sx); lost to follow-up until 7/2010: presented with pelvic mass per CT, biopsy-proven recurrent rectal ca; no additional records in CareWeb or Cerner as of 9/2019; LKDA 11/15/2010	T3	N0	Mx			histologic grade (NOS)	Nuclear grade 2/3 (G2) - moderately differentiated (intermediate grade)
P15-T	45653	UH0908-41		0043947262	56616.4	Not Hispanic or Latino	White	F	65	152.4	31.8	13.6916940501	APPENDECTOMY; HEMICOLECTOMY; ILEOCOLIC RESECTION	cancer-primary	Frozen	Tissue	ADENOCARCINOMA, NOS	GI-COLON	COLON, NOS	GI-COLON	COLON, NOS	150	mg	None	bx of transverse colon tumor 7/2009 = adenocarcinoma w/focal mucinous features; metastatic work-up was negative; s/p ileocolic resection/extended RT hemicolectomy 8/2009 (this sx), T4b,N1,M0 (Stage IIIC); patient refused adjuvant chemo; core bx retroperitoneal mass 12/2015 non-diagnostic for malignancy; mass inoperable due to size, patient again declined chemo; no additional records in CareWeb or…	T4	N1	Mx	IIIC	poorly differentiated (grade 3/3)	histologic grade (NOS)	Nuclear grade 3/3 (G3) - poorly differentiated (high grade)
P15-N	45653	UH0908-41	B	013085	56618	Not Hispanic or Latino	White	F	65	152.4	31.8	13.6916940501	APPENDECTOMY; HEMICOLECTOMY; ILEOCOLIC RESECTION	normal adjacent	Frozen	Tissue	NORMAL TISSUE	GI-COLON	COLON, NOS	GI-COLON	COLON, NOS	100	mg	None	bx of transverse colon tumor 7/2009 = adenocarcinoma w/focal mucinous features; metastatic work-up was negative; s/p ileocolic resection/extended RT hemicolectomy 8/2009 (this sx), T4b,N1,M0 (Stage IIIC); patient refused adjuvant chemo; core bx retroperitoneal mass 12/2015 non-diagnostic for malignancy; mass inoperable due to size, patient again declined chemo; no additional records in CareWeb or…	T4	N1	Mx	IIIC	poorly differentiated (grade 3/3)	histologic grade (NOS)	Nuclear grade 3/3 (G3) - poorly differentiated (high grade)
P16-T	45653	UH1010-38		133263	64320	Not Hispanic or Latino	White	F	59	157	62	25.1531502292	HEMICOLECTOMY; HEPATECTOMY	cancer-primary	Frozen	Tissue	ADENOCARCINOMA, NOS	GI-COLON	CECUM, NOS	GI-COLON	CECUM, NOS	170	mg	None	RT-sided colon ca dx @colonoscopy 9/2010, w/synchronous solitary liver met (stage IV); s/p RT hemicolectomy/ hepatectomy 10/2010 (this sx); rec'd adjuvant FOLFOX & Avastin chemo, completed 12/2011; extensive mediastinal LAD per PET/CT 12/2011, no malignancy per FNA 1/2012; s/p RLL & RUL lung wedge resections 5/2012, path c/w colon mets; no mets per re-staging PET/CT 6/2012, but patient desired ch…	T3	N2b	M1	IV			Nuclear grade 2/3 (G2) - moderately differentiated (intermediate grade)
P16-N	45653	UH1010-38	B	0043947265	64322.2	Not Hispanic or Latino	White	F	59	157	62	25.1531502292	HEMICOLECTOMY; HEPATECTOMY	normal adjacent	Frozen	Tissue	NORMAL TISSUE	GI-COLON	CECUM, NOS	GI-COLON	COLON, NOS	150	mg	None	RT-sided colon ca dx @colonoscopy 9/2010, w/synchronous solitary liver met (stage IV); s/p RT hemicolectomy/ hepatectomy 10/2010 (this sx); rec'd adjuvant FOLFOX & Avastin chemo, completed 12/2011; extensive mediastinal LAD per PET/CT 12/2011, no malignancy per FNA 1/2012; s/p RLL & RUL lung wedge resections 5/2012, path c/w colon mets; no mets per re-staging PET/CT 6/2012, but patient desired ch…	T3	N2b	M1	IV			Nuclear grade 2/3 (G2) - moderately differentiated (intermediate grade)
P17-T	45653	UH1407-28		0043947266	88379.1.1	Not Hispanic or Latino	White	F	87	162	51.8		PELVIC EXENTERATION	cancer-primary	Frozen	Tissue	ADENOCARCINOMA, NOS	GI-COLON	RECTUM, NOS	GI-COLON	COLON, NOS	160	mg	None	40 years s/p colon bladder (cecal) augmentation (parts of her bowel and appendix were used to reconstruct the bladder); rectal bleeding 2014, bx of rectal mass (5/2014) = adenoca; bx of synchronous bladder mass in area of cecal augmentation (6/2014) = adenoca of colorectal origin; s/p pelvic exenteration 7/2014 (this sx) --> two independently arising tumors (Stage I MD colorectal ca in rectum and…	T2	N0	Mx	I			Nuclear grade 2/3 (G2) - moderately differentiated (intermediate grade)
P17-N	45653	UH1407-28	B	0043947267	88380.1.1	Not Hispanic or Latino	White	F	87	162	51.8		PELVIC EXENTERATION	normal adjacent	Frozen	Tissue	NORMAL TISSUE	GI-COLON	RECTUM, NOS	GI-COLON	COLON, NOS	140	mg	None	40 years s/p colon bladder (cecal) augmentation (parts of her bowel and appendix were used to reconstruct the bladder); rectal bleeding 2014, bx of rectal mass (5/2014) = adenoca; bx of synchronous bladder mass in area of cecal augmentation (6/2014) = adenoca of colorectal origin; s/p pelvic exenteration 7/2014 (this sx) --> two independently arising tumors (Stage I MD colorectal ca in rectum and…	T2	N0	Mx	I			Nuclear grade 2/3 (G2) - moderately differentiated (intermediate grade)
P18-T	45653	UH1505-17		0043947268	215666.1.2	Not Hispanic or Latino	White	M	79	165	58.1		APPENDECTOMY; ESOPHAGECTOMY; HEMICOLECTOMY	cancer-primary	Frozen	Tissue	ADENOCARCINOMA, NOS	GI-COLON	COLON, NOS	GI-COLON	COLON, NOS	170	mg	Chemo; RT	dx of primary esophageal ca @GE junction w/synchronous RT/transverse colon ca primary 1/2015; s/p neoadjuvant chemoradiation (carboplatin and taxol) with good response; underwent RT hemicolectomy/esophagectomy 5/2015 (this sx) --> T2N1 colon ca (Stage IIIA, 1 LN+), T2N0 esophageal ca, both adenoca; poor recovery post-op, no record of adjuvant tx, placed on hospice care 12/2015, patient is decease…	T2	N1a	Mx	IIIA			Nuclear grade 2/3 (G2) - moderately differentiated (intermediate grade)
P18-N	45653	UH1505-17	B	0043947269	215667.1.1	Not Hispanic or Latino	White	M	79	165	58.1		APPENDECTOMY; ESOPHAGECTOMY; HEMICOLECTOMY	normal adjacent	Frozen	Tissue	NORMAL TISSUE	GI-COLON	COLON, NOS	GI-COLON	COLON, NOS	150	mg	Chemo; RT	dx of primary esophageal ca @GE junction w/synchronous RT/transverse colon ca primary 1/2015; s/p neoadjuvant chemoradiation (carboplatin and taxol) with good response; underwent RT hemicolectomy/esophagectomy 5/2015 (this sx) --> T2N1 colon ca (Stage IIIA, 1 LN+), T2N0 esophageal ca, both adenoca; poor recovery post-op, no record of adjuvant tx, placed on hospice care 12/2015, patient is decease…	T2	N1a	Mx	IIIA			Nuclear grade 2/3 (G2) - moderately differentiated (intermediate grade)
P19-T	45653	UH1506-43		0043947270	225146.1.1	Not Hispanic or Latino	White	M	64	161.2	71.3		HEMICOLECTOMY	cancer-primary	Frozen	Tissue	ADENOCARCINOMA, NOS	GI-COLON	COLON, NOS	GI-COLON	COLON, NOS	160	mg	None	h/o cecal colon ca, staging workup revealed bilateral liver metastases (Stage IV), peritoneal carcinomatosis, lung metastases, RT-sided pleural effusion and near complete malignant bowel obstruction; patient unable to tolerate chemo due to abdominal distention, poor p.o. with nausea/vomiting, s/p palliative RT hemicolectomy 6/2015 (this sx); patient expired 7/01/2015	T3	N2b	Mx	IV
P19-N	45653	UH1506-43	B	0043947271	225147.1.1	Not Hispanic or Latino	White	M	64	161.2	71.3		HEMICOLECTOMY	normal adjacent	Frozen	Tissue	NORMAL TISSUE	GI-COLON	COLON, NOS	GI-COLON	COLON, NOS	140	mg	None	h/o cecal colon ca, staging workup revealed bilateral liver metastases (Stage IV), peritoneal carcinomatosis, lung metastases, RT-sided pleural effusion and near complete malignant bowel obstruction; patient unable to tolerate chemo due to abdominal distention, poor p.o. with nausea/vomiting, s/p palliative RT hemicolectomy 6/2015 (this sx); patient expired 7/01/2015	T3	N2b	Mx	IV
P20-T	45653	UH1612-04		0003095305	768952.1	Not Hispanic or Latino	White	F	72	172.7	88.8	29.7733903006	HEMICOLECTOMY	cancer-primary	Frozen	Tissue	ADENOCARCINOMA, NOS	GI-COLON	COLON, NOS	GI-COLON	COLON, NOS	150	mg	None	[Note: h/o breast ca (1991) s/p LT mastectomy; RT breast bx/ lumpectomy (2014)]; bx ascending colon mass 10/2016 = adenocarcinoma; s/p lap RT colectomy 12/2016 (this sx); no additional records in CareWeb or Cerner as of 5/2019; LKDA 4/14/2019	T3a	N0			Low grade (well differentiated)	histologic grade (NOS)	Nuclear grade 1/3 (G1) - well differentiated (low grade)
P20-N	45653	UH1612-04	B	0003095308	768953.1	Not Hispanic or Latino	White	F	72	172.7	88.8	29.7733903006	HEMICOLECTOMY	normal adjacent	Frozen	Tissue	NORMAL TISSUE	GI-COLON	COLON, NOS	GI-COLON	COLON, NOS	190	mg	None	[Note: h/o breast ca (1991) s/p LT mastectomy; RT breast bx/ lumpectomy (2014)]; bx ascending colon mass 10/2016 = adenocarcinoma; s/p lap RT colectomy 12/2016 (this sx); no additional records in CareWeb or Cerner as of 5/2019; LKDA 4/14/2019	T3a	N0			Low grade (well differentiated)	histologic grade (NOS)	Nuclear grade 1/3 (G1) - well differentiated (low grade)

### Sheet: Full annotation P21-P30
Jeong Lab No. (T: tumor; N: normal)	Specimen Request ID	Case No.	Part No.	Specimen Bar Code	Specimen No.	Ethnicity	Race	Gender	Subject Age	Height (cm)	Weight (kg)	BMI	Surgery	Pathology Status	Specimen Preparation Type	Specimen Type	Histologic Type	Body Site	Specific Site	Other Body Site	Other Specific Site	Specimen Quantity	UOM	Prior Treatments	Prior Treatment Summary	T (final path)	N (final path)	M (final path)	Stage (final path)	Grade (final path)	Grade System (final path)	Differentiation/Nuclear Grade (final path)
P21-T	46772	EH1910-02		0044229624	1773913.1.1	Not Hispanic or Latino	White	F	61	162.6	94.5	35.742977356	COLECTOMY	cancer-primary	Frozen	Tissue	ADENOCARCINOMA, NOS	GI-COLON	COLON, NOS	GI-COLON	COLON, NOS	200	mg	None	No prior treatment				unknown	Histologic Grade: G2: Moderately differentiated		Nuclear grade 1-2/3 (G1-2) - well to moderately differentiated (low to intermediate grade)
P21-N	46772	EH1910-02	B	0044229625	1773914.1.1	Not Hispanic or Latino	White	F	61	162.6	94.5	35.742977356	COLECTOMY	normal adjacent	Frozen	Tissue	NORMAL TISSUE	GI-COLON	COLON, NOS	GI-COLON	COLON, NOS	200	mg	None	No prior treatment				unknown	Histologic Grade: G2: Moderately differentiated		Nuclear grade 1-2/3 (G1-2) - well to moderately differentiated (low to intermediate grade)
P22-T	46772	EH1910-04		0044229626	1799867.1.1	Not Hispanic or Latino	Black or African American	M	67	165.1	56	20.5444197871	COLECTOMY	cancer-primary	Frozen	Tissue	ADENOCARCINOMA, NOS	GI-COLON	COLON, NOS	GI-COLON	COLON, NOS	150	mg	Unknown	ONS PO				unknown	Histologic Grade: G2: Moderately differentiated	histologic grade (NOS)	Nuclear grade 1-2/3 (G1-2) - well to moderately differentiated (low to intermediate grade)
P22-N	46772	EH1910-04	B	0044229627	1799868.1.1	Not Hispanic or Latino	Black or African American	M	67	165.1	56	20.5444197871	COLECTOMY	normal adjacent	Frozen	Tissue	NORMAL TISSUE	GI-COLON	COLON, NOS	GI-COLON	COLON, NOS	280	mg	Unknown	ONS PO				unknown	Histologic Grade: G2: Moderately differentiated	histologic grade (NOS)	Nuclear grade 1-2/3 (G1-2) - well to moderately differentiated (low to intermediate grade)
P23-T	46772	EH2002-01		0044229630	1996490.1.1	Not Hispanic or Latino	Black or African American	F	52				COLECTOMY	cancer-primary	Frozen	Tissue	ADENOCARCINOMA, NOS	GI-COLON	COLON, NOS	GI-COLON	COLON, NOS	200	mg	None		T3	N0		unknown		histologic grade (NOS)	Nuclear grade 2/3 (G2) - moderately differentiated (intermediate grade)
P23-N	46772	EH2002-01	B	0044229631	1996491.1.1	Not Hispanic or Latino	Black or African American	F	52				COLECTOMY	normal adjacent	Frozen	Tissue	NORMAL TISSUE	GI-COLON	COLON, NOS	GI-COLON	COLON, NOS	210	mg	None		T3	N0		unknown		histologic grade (NOS)	Nuclear grade 2/3 (G2) - moderately differentiated (intermediate grade)
P24-T	46772	EH2006-01		0044229632	2108602.1.1	Not Hispanic or Latino	White	F	42				COLECTOMY	cancer-primary	Frozen	Tissue	ADENOCARCINOMA, NOS	GI-COLON	COLON, NOS	GI-COLON	COLON, NOS	260	mg	None		T3	N2a	Mx	IIIB	intermediate grade	histologic grade (NOS)	Nuclear grade 2/3 (G2) - moderately differentiated (intermediate grade)
P24-N	46772	EH2006-01	B	0044229633	2108603.1.1	Not Hispanic or Latino	White	F	42				COLECTOMY	normal adjacent	Frozen	Tissue	NORMAL TISSUE	GI-COLON	COLON, NOS	GI-COLON	COLON, NOS	210	mg	None		T3	N2a	Mx	IIIB	intermediate grade	histologic grade (NOS)	Nuclear grade 2/3 (G2) - moderately differentiated (intermediate grade)
P25-T	46772	EH2006-04		0044229634	2110805.2.1	Not Hispanic or Latino	Black or African American	F	63				COLECTOMY	cancer-primary	Frozen	Tissue	ADENOCARCINOMA, NOS	GI-COLON	COLON, NOS	GI-COLON	COLON, NOS	210	mg	None		T3	N0	Mx	IIA	intermediate grade	histologic grade (NOS)	Nuclear grade 2/3 (G2) - moderately differentiated (intermediate grade)
P25-N	46772	EH2006-04	B	0044229635	2110806.1.1	Not Hispanic or Latino	Black or African American	F	63				COLECTOMY	normal adjacent	Frozen	Tissue	NORMAL TISSUE	GI-COLON	COLON, NOS	GI-COLON	COLON, NOS	210	mg	None		T3	N0	Mx	IIA	intermediate grade	histologic grade (NOS)	Nuclear grade 2/3 (G2) - moderately differentiated (intermediate grade)
P26-T	46772	EHB1912-01		0044229628	1931681.1.1	Hispanic or Latino	White	F	40	152.4	72.1	31.0431176418	COLECTOMY	cancer-primary	Frozen	Tissue	ADENOCARCINOMA, NOS	GI-COLON	COLON, NOS	GI-COLON	COLON, NOS	240	mg	None	no previous treatment. tolerated procedure well	T3	N2a	Mx	IIIB	G3: Poorly differentiated	histologic grade (NOS)	Nuclear grade 3/3 (G3) - poorly differentiated (high grade)
P26-N	46772	EHB1912-01	B	0044229629	1931682.1.1	Hispanic or Latino	White	F	40	152.4	72.1	31.0431176418	COLECTOMY	normal adjacent	Frozen	Tissue	NORMAL TISSUE	GI-COLON	COLON, NOS	GI-COLON	COLON, NOS	190	mg	None	no previous treatment. tolerated procedure well	T3	N2a	Mx	IIIB	G3: Poorly differentiated	histologic grade (NOS)	Nuclear grade 3/3 (G3) - poorly differentiated (high grade)
P27-T	46772	UH1509-01		0044234934	261898.1.1	Not Hispanic or Latino	White	F	51	162.6	66.8	25.2659353162	ABDOMINAL PERINEAL RESECTION; TAH/BSO	cancer-primary	Frozen	Tissue	ADENOCARCINOMA, NOS	GI-COLON	RECTUM, NOS	GI-COLON	RECTUM, NOS	180	mg	Combination (NOS)	rectal ca dx 4/2015, no abdominopelvic mets per CT; rec'd neoadjuvant chemorad w/EBRT & Xeloda x5 wks starting 5/2015; pelvic MRI 8/2015 showed tumor invading RT pelvic floor musculature (rectovaginal fistula); s/p LAR w/TAH/BSO 9/2015 (this sx); rec'd adjuvant FOLFOX chemo x8 cycles 11/2015-3/2016; CT 4/2016 showed NED in abdomen/pelvis but 2 new lung nodules; size of lung nodules increasing so …	T4b	N2b	Mx	IIIC			Nuclear grade 1/3 (G1) - well differentiated (low grade)
P27-N	46772	UH1509-01	B	0044234935	261899.1.1	Not Hispanic or Latino	White	F	51	162.6	66.8	25.2659353162	ABDOMINAL PERINEAL RESECTION; TAH/BSO	normal adjacent	Frozen	Tissue	NORMAL TISSUE	GI-COLON	SIGMOID COLON, NOS	GI-COLON	SIGMOID COLON, NOS	250	mg	Combination (NOS)	rectal ca dx 4/2015, no abdominopelvic mets per CT; rec'd neoadjuvant chemorad w/EBRT & Xeloda x5 wks starting 5/2015; pelvic MRI 8/2015 showed tumor invading RT pelvic floor musculature (rectovaginal fistula); s/p LAR w/TAH/BSO 9/2015 (this sx); rec'd adjuvant FOLFOX chemo x8 cycles 11/2015-3/2016; CT 4/2016 showed NED in abdomen/pelvis but 2 new lung nodules; size of lung nodules increasing so …	T4b	N2b	Mx	IIIC			Nuclear grade 1/3 (G1) - well differentiated (low grade)
P28-T	46772	UH1601-21		N/A	428289.1.1	Not Hispanic or Latino	White	F	65	158	81.4	32.6069540138	LIVER RESECTION; PROCTOCOLECTOMY	cancer-primary	Frozen	Tissue	ADENOCARCINOMA, NOS	GI-COLON	RECTUM, NOS	GI-COLON	SIGMOID COLON, NOS	210	mg	Chemo; RT	h/o colon ca w/synchronous liver mets (dx 4/2015); rec'd neoadjuvant FOLFOX/Avastin chemo x6 cycles (3 mos) f/b RT to the rectum, completed 11/2015; s/p LT liver resection 1/2016 (this sx); receiving XRT & Xeloda as of 2/2019, continues in remission, patient has declined CT for re-staging; no additional records in CareWeb or Cerner as of 8/2019; LKDA 2/19/2019	T3	N0	M1	IV			Nuclear grade 2/3 (G2) - moderately differentiated (intermediate grade)
P28-N	46772	UH1601-21	B	0044231304	428290.1.1	Not Hispanic or Latino	White	F	65	158	81.4	32.6069540138	LIVER RESECTION; PROCTOCOLECTOMY	normal adjacent	Frozen	Tissue	NORMAL TISSUE	GI-COLON	RECTUM, NOS	GI-COLON	SIGMOID COLON, NOS	260	mg	Chemo; RT	h/o colon ca w/synchronous liver mets (dx 4/2015); rec'd neoadjuvant FOLFOX/Avastin chemo x6 cycles (3 mos) f/b RT to the rectum, completed 11/2015; s/p LT liver resection 1/2016 (this sx); receiving XRT & Xeloda as of 2/2019, continues in remission, patient has declined CT for re-staging; no additional records in CareWeb or Cerner as of 8/2019; LKDA 2/19/2019	T3	N0	M1	IV			Nuclear grade 2/3 (G2) - moderately differentiated (intermediate grade)
P29-T	46772	UH1612-14		0044229618	770878.1.1	Not Hispanic or Latino	White	M	65	190.5	140		GASTRECTOMY; HEMICOLECTOMY	cancer-primary	Frozen	Tissue	ADENOCARCINOMA, NOS	GI-COLON	COLON, NOS	GI-COLON	TRANSVERSE COLON	180	mg	Chemo	RUQ mass emergently found 9/2016, dx of transverse CRC invading into greater curvature of stomach; rec'd neoadjuvant capecitabine monotherapy (nos) f/b RT hemicolectomy/gastrectomy 12/2016 (this sx)-->PD adenoca, T4b,N1 (2/18 regional LNs+); rec'd adjuvant XRT, completed 12/2016; minimal asymptomatic disease progression as of 4/2017, resumed antiestrogen therapy with tamoxifen; no additional reco…	T4b	N1		IIIC			Nuclear grade 3/3 (G3) - poorly differentiated (high grade)
P29-N	46772	UH1612-14	B	0044229619	770879.1.1	Not Hispanic or Latino	White	M	65	190.5	140		GASTRECTOMY; HEMICOLECTOMY	normal adjacent	Frozen	Tissue	NORMAL TISSUE	GI-COLON	COLON, NOS	GI-COLON	COLON, NOS	240	mg	Chemo	RUQ mass emergently found 9/2016, dx of transverse CRC invading into greater curvature of stomach; rec'd neoadjuvant capecitabine monotherapy (nos) f/b RT hemicolectomy/gastrectomy 12/2016 (this sx)-->PD adenoca, T4b,N1 (2/18 regional LNs+); rec'd adjuvant XRT, completed 12/2016; minimal asymptomatic disease progression as of 4/2017, resumed antiestrogen therapy with tamoxifen; no additional reco…	T4b	N1		IIIC			Nuclear grade 3/3 (G3) - poorly differentiated (high grade)
P30-T	46772	UH1902-05		0044229620	1504527.1.1	Not Hispanic or Latino	Unknown	F	57	172.7	205	68.7336149959	COLECTOMY	cancer-primary	Frozen	Tissue	ADENOCARCINOMA, NOS	GI-COLON	SIGMOID COLON, NOS	GI-COLON	SIGMOID COLON, NOS	170	mg	None	rectal bleeding (+/-clots) x2-3 yrs, bx of sigmoid mass @colonoscopy 12/2018 = adenocarcinoma; s/p sigmoid colectomy 2/2019 (this sx); plan to start adjuvant chemo (nos) being delayed by insurance issues as of 7/2019; no additional records in CareWeb or Cerner as of 11/2020; LDKA 7/15/2019	T3	N1b		unknown	moderately differentiated	histologic grade (NOS)
P30-N	46772	UH1902-05	B	0044229621	1504528.1.1	Not Hispanic or Latino	Unknown	F	57	172.7	205	68.7336149959	COLECTOMY	normal adjacent	Frozen	Tissue	NORMAL TISSUE	GI-COLON	SIGMOID COLON, NOS	GI-COLON	SIGMOID COLON, NOS	110	mg	None	rectal bleeding (+/-clots) x2-3 yrs, bx of sigmoid mass @colonoscopy 12/2018 = adenocarcinoma; s/p sigmoid colectomy 2/2019 (this sx); plan to start adjuvant chemo (nos) being delayed by insurance issues as of 7/2019; no additional records in CareWeb or Cerner as of 11/2020; LDKA 7/15/2019	T3	N1b		unknown	moderately differentiated	histologic grade (NOS)
